# PredIDR: Accurate prediction of protein intrinsic disorder regions using deep convolutional neural network

**DOI:** 10.1101/2024.07.24.604908

**Authors:** Kun-Sop Han, Su-Jong Yun, Chol-Song Kim, Chol-Pyok Ri, Alessio Del Conte, Damiano Piovesan

**Author notes:** Correspondence: Damiano Piovesan, Department of Biomedical Sciences, University of Padova, Padova, Italy.

## Abstract

The involvement of protein intrinsic disorder in essential biological processes, it is well known in structural biology. However, experimental methods for detecting intrinsic structural disorder and directly measuring highly dynamic behavior of protein structure are limited. To address this issue, several computational methods to predict intrinsic disorder from protein sequences were developed and their performance is evaluated by the Critical Assessment of protein Intrinsic Disorder (CAID). In this paper, we describe a new computational method, PredIDR, which provides accurate prediction of intrinsically disordered regions in proteins, mimicking experimental X-ray missing residues. Indeed, missing residues in Protein Data Bank (PDB) were used as positive examples to train a deep convolutional neural network which produces two types of output for short and long regions. PredIDR took part in the second round of CAID and was as accurate as the top state-of-the-art IDR prediction methods. PredIDR can be freely used through the CAID Prediction Portal available at https://caid.idpcentral.org/portal or downloaded as a Singularity container from https://biocomputingup.it/shared/caid-predictors/.
