## Supplementary material for "PredIDR: Accurate prediction of protein intrinsic disorder regions using deep convolutional neural network": additional file 7.txt

1c4oA	664
1eaqB	140
1euwA	152
1evsA	187
1feuA	206
1fpzC	212
1h2cA	140
1h8pB	109
1hk8A	605
1j3wB	163
1mvfD	82
1n4kA	381
1o1yA	239
1oi0D	124
1pkhB	204
1pl5A	142
1qnaB	200
1rv9A	259
1ry9C	145
1tuhA	156
1vkfB	188
1vmgA	95
1vmhA	144
1wdcB	156
1wz3A	96
1xovA	326
1zccB	248
1zuoA	186
2al6A	375
2b99D	156
2c92E	160
2d4pA	141
2dm9A	198
2e3nA	255
2f3lA	184
2fcaB	213
2fsdB	142
2g3aA	152
2g5gX	268
2g9wB	138
2h62C	129
2heuB	401
2ibdB	204
2ixaA	444
2j0sT	150
2jkuA	94
2nrhB	219
2ofzA	138
2oqmD	192
2oxgD	124
2p51A	333
2ps5B	374
2q3tA	157
2q4kC	251
2qswA	100
2qtqC	213
2qupA	145
2r1iB	172
2r6vA	191
2uw1A	338
2w4sD	113
2wlrA	423
2woyA	356
2wq4A	156
2x4lA	325
2x5cB	131
2xvoD	192
2yg9B	225
2yhcA	225
2yveB	185
2yzjC	169
2zxeG	74
3adyA	148
3ajvA	190
3b5mC	205
3bh7B	352
3bkwB	243
3bosB	242
3c6fC	153
3cniA	156
3ct8A	146
3dxpA	359
3e3vA	177
3ej9C	76
3ewgA	91
3fdxA	143
3fkqA	373
3fnrA	464
3g0kA	148
3ghjA	141
3gozA	362
3gycA	393
3h6pC	96
3h7jB	243
3hmsA	101
3hz6A	511
3kc2A	352
3kizA	394
3km3B	206
3kmaA	119
3kndB	81
3l39A	227
3ledA	392
3ll5D	249
3ly7A	372
3m92B	107
3md7A	293
3mmgA	241
3mstA	244
3mxoB	202
3nekA	238
3nohA	139
3onhA	127
3oryA	363
3os4A	407
3p0yA	214
3pd7A	107
3pmoA	372
3pohA	451
3q1tB	278
3q3jB	214
3q6bA	189
3q9dB	220
3qfmA	270
3qs2A	188
3qzbA	143
3robB	139
3s4yA	247
3s99A	356
3sd2A	101
3sqzA	425
3szaB	469
3t9wA	299
3tc3B	310
3tmgB	280
3ttgA	355
3u28B	58
3us3A	367
3v46A	170
3voqB	125
3w3wB	69
3zqoQ	72
4adzA	136
4axoB	151
4b1mB	185
4bjtB	202
4dthA	396
4ebjB	272
4ejrB	255
4elnA	316
4f7gB	216
4fcgA	328
4g68A	456
4gimB	335
4gioB	107
4gmqA	103
4h3wB	330
4hatB	140
4hlyA	132
4hrvB	167
4j0dA	491
4jj9B	167
4ldnA	261
4bouA	160
4c0fD	117
4c1oA	727
4cf4B	236
4co6F	52
4co8A	135
4csrB	94
4gxzD	192
4hbeB	151
4hs2A	110
5ahkA	588
5bpzA	169
5c79B	150
5ccfA	486
5cg5A	355
5d50B	199
5f8cC	377
5fcdB	267
5g23B	236
5gk1D	402
5gkvA	386
5hweA	389
5j9iG	104
5jnpB	128
5jxcC	92
5kciA	199
5kweD	271
6aozC	96
6ax7B	235
6bwgB	228
6cbnA	438
6d12A	113
6d2cB	303
6dexA	148
6eygA	306
6f8pA	316
6gcfA	170
