## Supplementary material for "PredIDR: Accurate prediction of protein intrinsic disorder regions using deep convolutional neural network": additional file 15.txt

ID	L	IDR L	Position
2bfdB	342	4	N1-4
2y4yC	93	4	N1-4
3eqxB	373	5	N1-5
5b7hA	219	5	N1-5
1ytvM	84	6	N1-6
1w2fB	276	7	N1-7
2x5pA	121	7	N1-7
5bopD	217	7	N1-7
1vbkB	307	8	N1-8
1nnxA	109	9	N1-9
2x6rB	416	9	N1-9
3ih6E	197	9	N1-9
3u02B	252	9	N1-9
5c90E	195	9	N1-9
2g0cA	76	10	N1-10
2ygkA	339	10	N1-10
3kgkA	110	10	N1-10
4bgpA	236	10	N1-10
3fijH	254	11	N1-11
4fqeA	222	11	N1-11
4j9yB	102	11	N1-11
5jovA	955	11	N1-11
2qgqC	304	12	N1-12
2qv3A	457	12	N1-12
2z5bB	179	12	N1-12
3nraB	407	12	N1-12
1t3gA	159	13	N1-13
1vykA	149	13	N1-13
3akjB	325	13	N1-13
5hk3B	114	13	N1-13
3cawA	330	14	N1-14
3f2iB	172	14	N1-14
4hpmD	93	14	N1-14
1k3sA	113	15	N1-15
2yc3A	228	15	N1-15
2z5bA	151	15	N1-15
2znlB	81	15	N1-15
3egaA	263	15	N1-15
3sq7D	470	15	N1-15
6bt1A	313	15	N1-15
1oltA	457	16	N1-16
2agkA	260	16	N1-16
2dulA	378	16	N1-16
6h1qA	193	16	N1-16
1qjpA	171	17	N1-17
1rp3F	88	17	N1-17
3rstG	240	17	N1-17
4dwdA	393	17	N1-17
2pgeA	377	18	N1-18
3hr6A	436	18	N1-18
3mmyG	368	18	N1-18
3vusB	268	18	N1-18
5f9qA	199	18	N1-18
5fshB	467	18	N1-18
3bowC	95	19	N1-19
3l6tB	302	19	N1-19
6gjtF	264	19	N1-19
1ii5A	233	20	N1-20
1rylB	167	20	N1-20
2in5B	207	20	N1-20
3mdnC	274	20	N1-20
5c22C	279	20	N1-20
6ekkA	393	20	N1-20
2e2eA	177	21	N1-21
3d06A	200	21	N1-21
3dmnA	174	21	N1-21
4g3fA	336	21	N1-21
5cfjA	152	21	N1-21
1nqzA	194	22	N1-22
1r9wA	145	22	N1-22
2j3tD	219	22	N1-22
3rjoA	419	22	N1-22
4g79A	142	22	N1-22
2go8A	122	23	N1-23
2nl9A	157	23	N1-23
3c5nB	246	23	N1-23
3mkcA	394	23	N1-23
4cayA	111	23	N1-23
4clqB	90	23	N1-23
4kuiA	224	23	N1-23
5dgqB	586	23	N1-23
1ax8A	146	24	N1-24
1je5B	206	24	N1-24
2bdvA	231	24	N1-24
2ielB	138	24	N1-24
2nutC	196	24	N1-24
3gwyA	140	24	N1-24
3v4yD	62	24	N1-24
3v96A	184	24	N1-24
3vzhA	244	24	N1-24
3zy7B	122	24	N1-24
5cwwB	595	24	N1-24
1y0nA	78	25	N1-25
2zejB	184	25	N1-25
3bn0A	112	25	N1-25
3csvA	333	25	N1-25
4dmiD	176	25	N1-25
1xkpA	246	26	N1-26
3d01G	165	26	N1-26
3jqhA	167	26	N1-26
3lofC	113	26	N1-26
5iyzE	143	26	N1-26
6d55B	482	26	N1-26
6f2mC	217	26	N1-26
1kzyC	259	27	N1-27
2b5gA	171	27	N1-27
3ksnA	183	27	N1-27
4io2B	248	27	N1-27
4g3nA	327	27	N1-27
4k90B	215	27	N1-27
5chhA	341	27	N1-27
1bteA	97	28	N1-28
1txkA	498	28	N1-28
2ilrA	264	28	N1-28
2zu9A	394	28	N1-28
3cetA	334	28	N1-28
2b06A	155	29	N1-29
2j3wC	142	29	N1-29
2vjwA	149	29	N1-29
2yjgB	436	29	N1-29
3lodA	162	29	N1-29
7odcA	424	29	N1-29
1t0iB	191	30	N1-30
4fs7A	394	30	N1-30
4gvbB	81	30	N1-30
4cxfB	95	30	N1-30
5czwA	238	30	N1-30
6i6rA	627	30	N1-30
2vvmB	495	31	N1-31
3b8oF	265	31	N1-31
3fk4B	414	31	N1-31
5ej0A	237	31	N1-31
2qdjA	304	32	N1-32
3cfuB	159	32	N1-32
3n54B	350	32	N1-32
3qekB	384	32	N1-32
1njhA	119	33	N1-33
1ve4A	206	33	N1-33
1z0pA	84	33	N1-33
2ydyA	315	33	N1-33
2zuvB	759	33	N1-33
3fb9B	90	33	N1-33
3s6pE	72	33	N1-33
5husA	306	33	N1-33
6fc1D	64	33	N1-33
1ymtA	246	34	N1-34
2blnB	305	34	N1-34
3ub2A	146	34	N1-34
4ajyC	97	34	N1-34
1rk8C	58	35	N1-35
2p4hX	322	35	N1-35
2wviA	164	35	N1-35
2y3mA	175	35	N1-35
3uo2B	175	35	N1-35
4dkkA	115	35	N1-35
4g3hB	330	35	N1-35
1vdwA	254	36	N1-36
2vzyD	218	36	N1-36
2wkdA	119	36	N1-36
3tqqA	314	36	N1-36
1lv7A	257	37	N1-37
1ye8A	178	37	N1-37
2v7fA	150	37	N1-37
3h05A	177	37	N1-37
4c97A	243	37	N1-37
3gp6A	163	38	N1-38
1fm0E	150	39	N1-39
1mw9X	592	39	N1-39
1oc0B	51	39	N1-39
2qgoA	141	39	N1-39
3zn3A	291	39	N1-39
4dpzX	137	39	N1-39
5aoxB	94	39	N1-39
5bs1A	123	39	N1-39
5fs4B	133	39	N1-39
1fs0G	230	40	N1-40
1gmlC	178	40	N1-40
1se8A	301	40	N1-40
2i9wA	184	40	N1-40
2orwA	184	40	N1-40
2vxgB	139	40	N1-40
2yimB	360	40	N1-40
3bbyA	215	40	N1-40
4affA	116	40	N1-40
6a9tA	455	40	N1-40
1dmgA	225	41	N1-41
1sdoA	203	41	N1-41
2p0oA	372	41	N1-41
2wjrA	214	41	N1-41
4a01A	766	41	N1-41
4kfuC	212	41	N1-41
4b1yB	376	41	N1-41
3c0tA	207	42	N1-42
3nrxA	130	42	N1-42
4a5uB	88	42	N1-42
4iwbB	165	42	N1-42
1zn6A	227	43	N1-43
2o1kB	52	43	N1-43
3qh6A	157	43	N1-43
3teeA	219	43	N1-43
4kiaA	167	43	N1-43
5d01B	379	43	N1-43
3bwvB	180	44	N1-44
3fz5C	202	44	N1-44
3luuA	101	44	N1-44
3u8vB	93	44	N1-44
2wjnH	258	45	N1-45
4g2eA	157	45	N1-45
5kkoF	55	45	N1-45
6f9nA	1443	45	N1-45
3bq9A	460	46	N1-46
3e99A	164	46	N1-46
3g89A	249	46	N1-46
3gs9A	342	46	N1-46
3nuqA	282	46	N1-46
5iffB	220	46	N1-46
5jnoA	112	46	N1-46
5k3qA	101	46	N1-46
6akmB	64	46	N1-46
1p3qQ	54	47	N1-47
2b5iD	217	47	N1-47
2jdiG	273	47	N1-47
3e58B	214	47	N1-47
3p02A	317	47	N1-47
4ekfA	204	47	N1-47
1a41A	234	48	N1-48
1ufiD	64	48	N1-48
2a19A	175	48	N1-48
2vduD	450	48	N1-48
3he5B	52	48	N1-48
3mhxB	85	48	N1-48
3sk7A	116	48	N1-48
4acvA	129	48	N1-48
6akmA	65	48	N1-48
6bscB	55	48	N1-48
6fc3B	52	48	N1-48
1h3oA	75	49	N1-49
2hzmB	317	49	N1-49
2qhoH	53	49	N1-49
2rfvA	398	49	N1-49
3mi9C	86	49	N1-49
3oiqA	233	49	N1-49
3rppC	234	49	N1-49
6h8fB	75	49	N1-49
1nkoA	132	50	N1-50
2cdcB	366	50	N1-50
2o8qA	134	50	N1-50
2ob9A	130	50	N1-50
2oeeA	117	50	N1-50
3aihB	124	51	N1-51
3bc1F	59	51	N1-51
1s4cC	155	52	N1-52
2ibnB	250	52	N1-52
2wujB	57	52	N1-52
5d1mB	133	52	N1-52
1j3aA	142	53	N1-53
1ve2A	235	53	N1-53
1xiwF	79	53	N1-53
2bjnA	160	53	N1-53
2dclA	127	53	N1-53
2ichA	335	53	N1-53
2odkB	89	53	N1-53
3bduF	62	53	N1-53
3v9rD	88	53	N1-53
4dylA	406	53	N1-53
4kmrB	280	53	N1-53
5fcnB	65	53	N1-53
1s2wA	295	54	N1-54
2rk9B	145	54	N1-54
2y8yA	215	54	N1-54
2zg6B	220	54	N1-54
3b77C	193	54	N1-54
3bhpC	60	54	N1-54
3gqvA	371	54	N1-54
3tsaA	391	54	N1-54
4g6iB	210	54	N1-54
5ja9C	110	54	N1-54
2nrrA	159	55	N1-55
3h8zA	128	55	N1-55
3sigA	277	55	N1-55
3v3tA	360	55	N1-55
4awxB	84	55	N1-55
4bjsB	60	55	N1-55
4j0wA	343	55	N1-55
5fnpB	220	55	N1-55
1pswA	348	56	N1-56
1vqoU	66	56	N1-56
2dokB	186	56	N1-56
2gufA	594	56	N1-56
2z3xC	63	56	N1-56
2zpaB	671	56	N1-56
3leqA	126	56	N1-56
4heoA	64	56	N1-56
5ez7A	392	56	N1-56
2btiB	63	57	N1-57
2za4D	90	57	N1-57
3cx5T	65	57	N1-57
3d3mB	168	57	N1-57
3ijdB	315	57	N1-57
4dqzA	230	57	N1-57
4e72A	226	57	N1-57
4jqfA	179	57	N1-57
1qhlA	227	58	N1-58
2a6qD	86	58	N1-58
2ph7A	246	58	N1-58
2z98A	200	58	N1-58
3h14A	391	58	N1-58
3mb2D	72	58	N1-58
3uh8A	128	58	N1-58
5hyzA	375	58	N1-58
1kyqC	274	59	N1-59
1nkdA	65	59	N1-59
2q3sF	206	59	N1-59
2r6zA	258	59	N1-59
3ej9B	70	59	N1-59
3m1tA	275	59	N1-59
3qraA	157	59	N1-59
4gjzA	235	59	N1-59
6cf8A	524	59	N1-59
2ovgA	66	60	N1-60
3kklA	244	60	N1-60
4ekxA	116	60	N1-60
4ia6A	591	60	N1-60
4ks9B	428	60	N1-60
5a67A	212	61	N1-61
6hq9B	69	61	N1-61
1m4uA	206	62	N1-62
1q8dA	108	62	N1-62
3bonA	425	62	N1-62
3ch4B	202	62	N1-62
3uipD	67	62	N1-62
3vvvA	123	62	N1-62
5b52B	69	62	N1-62
6a7kB	74	62	N1-62
1ku3A	73	63	N1-63
1twfH	146	63	N1-63
1vg0A	650	63	N1-63
2a2fX	325	63	N1-63
2jjuA	127	63	N1-63
2nn4A	72	63	N1-63
3bd1B	79	63	N1-63
3dgpB	71	63	N1-63
3mdpA	142	63	N1-63
3qhpB	166	63	N1-63
2gt1B	326	64	N1-64
2hinB	71	64	N1-64
2nlyA	245	64	N1-64
2qlzB	232	64	N1-64
5gq1E	214	64	N1-64
1g3pA	217	65	N1-65
1qfjC	232	65	N1-65
2gd9B	189	65	N1-65
3igmB	77	65	N1-65
3ripA	677	65	N1-65
4a6hD	120	65	N1-65
5bykA	259	65	N1-65
5c9fD	139	65	N1-65
1p32C	209	66	N1-66
2w8xB	72	66	N1-66
2yggA	70	66	N1-66
3dsoA	74	66	N1-66
4hddA	79	66	N1-66
4bqhA	549	66	N1-66
5b3dB	140	66	N1-66
6el8D	99	66	N1-66
1k1fF	72	67	N1-67
2dyoA	297	67	N1-67
2q6qB	74	67	N1-67
2wtmD	251	67	N1-67
3idwA	72	67	N1-67
3ipfB	71	67	N1-67
3lheA	143	67	N1-67
4illA	289	67	N1-67
6gboI	73	67	N1-67
6iuqA	345	67	N1-67
3l6bA	346	68	N1-68
5chlA	74	68	N1-68
6bzgA	197	68	N1-68
6f1eA	175	68	N1-68
6fieB	264	68	N1-68
1mijA	152	69	N1-69
1xakA	83	69	N1-69
1z3eB	73	69	N1-69
2gsvA	80	69	N1-69
2xdjC	83	69	N1-69
3ktaC	182	69	N1-69
3qthB	176	69	N1-69
3ebeC	200	70	N1-70
3ljbB	271	70	N1-70
5cmlB	263	70	N1-70
5fyaB	314	70	N1-70
5gvcB	615	70	N1-70
5h1nB	74	70	N1-70
1v84B	253	71	N1-71
2dlbB	80	71	N1-71
3bpjB	80	71	N1-71
3mfxC	129	71	N1-71
3vdjA	77	71	N1-71
4a8jA	361	71	N1-71
1egwC	77	72	N1-72
1vchE	175	72	N1-72
1yj7A	171	72	N1-72
2pmaA	146	72	N1-72
2xuvC	79	72	N1-72
3b85B	208	72	N1-72
3ejjX	289	72	N1-72
4kefA	143	72	N1-72
5dggA	190	72	N1-72
5jjoA	273	72	N1-72
5knhI	112	72	N1-72
6byfC	170	72	N1-72
6i8yA	222	72	N1-72
1thtB	305	73	N1-73
1vjqB	79	73	N1-73
1vqoZ	83	73	N1-73
2i1sA	188	73	N1-73
3ajiB	83	73	N1-73
5aoxD	85	73	N1-73
1khyC	148	74	N1-74
1ucrA	78	74	N1-74
2q1zD	195	74	N1-74
2wqfA	202	74	N1-74
3nkeC	200	74	N1-74
3s25A	302	74	N1-74
3t4rA	81	74	N1-74
4g6tB	82	74	N1-74
1y0kA	209	75	N1-75
2gf4B	100	75	N1-75
2xtcA	90	75	N1-75
3n8bA	98	75	N1-75
4jpnB	79	75	N1-75
2e3hA	90	76	N1-76
2idoD	83	76	N1-76
3oghA	171	76	N1-76
2i5uA	83	77	N1-77
2o6kB	81	77	N1-77
3gpiA	286	77	N1-77
4i0xC	94	77	N1-77
4i1fA	325	77	N1-77
5fn8B	190	77	N1-77
2v8qA	157	78	N1-78
3ds4B	86	78	N1-78
3ibwB	88	78	N1-78
3jtzA	88	78	N1-78
3tjyA	94	78	N1-78
2fu2A	102	79	N1-79
3l82B	227	79	N1-79
5b1rA	127	79	N1-79
1t4aB	84	80	N1-80
1ut7B	171	80	N1-80
2bogX	286	80	N1-80
2nyiB	195	80	N1-80
2rilA	99	80	N1-80
3fsoA	123	80	N1-80
3r84C	86	80	N1-80
3zwfA	368	80	N1-80
1t07A	94	81	N1-81
1uujC	88	81	N1-81
2bl8C	103	81	N1-81
2ffgA	87	81	N1-81
2gefA	217	81	N1-81
2jgsB	130	81	N1-81
3c5xC	130	81	N1-81
3shqA	320	81	N1-81
4jgiA	211	81	N1-81
5jjaB	352	81	N1-81
1fc3B	120	82	N1-82
1g8eB	116	82	N1-82
2anrA	178	82	N1-82
2qhpA	296	82	N1-82
3dytA	366	82	N1-82
3hnoC	419	82	N1-82
5gvdA	165	82	N1-82
5i2cC	329	82	N1-82
1hf2C	210	83	N1-83
2qecA	204	83	N1-83
3fymA	130	83	N1-83
3kp7A	151	83	N1-83
4dq9B	170	83	N1-83
4hkgA	88	83	N1-83
5aooA	253	83	N1-83
5co8A	464	83	N1-83
6gd3B	87	83	N1-83
1wkcA	184	84	N1-84
2bl9A	238	84	N1-84
2pg3A	232	84	N1-84
2q18X	293	84	N1-84
3iwfB	107	84	N1-84
4b0mA	136	84	N1-84
5izsD	95	84	N1-84
6c48A	119	84	N1-84
1fviA	297	85	N1-85
1ji7C	89	85	N1-85
2d8dB	90	85	N1-85
2hr3C	147	85	N1-85
2xcjB	99	85	N1-85
3fi9B	343	85	N1-85
3oopA	143	85	N1-85
6fb3D	1859	85	N1-85
6g1cV	92	85	N1-85
1wlzB	105	86	N1-86
1xl3D	92	86	N1-86
4gq1A	393	86	N1-86
5cegC	93	86	N1-86
5cyvA	146	86	N1-86
2vs0B	97	87	N1-87
3f6gB	127	87	N1-87
3o46A	93	87	N1-87
3tdqA	98	87	N1-87
4b8xB	147	87	N1-87
4c92E	93	87	N1-87
1nh2D	121	88	N1-88
1y0uB	96	88	N1-88
2zw2A	92	88	N1-88
3fwkA	308	88	N1-88
6bs8B	139	88	N1-88
1yd0A	96	89	N1-89
2cfaA	217	89	N1-89
2ivyA	101	89	N1-89
2ntxA	365	89	N1-89
3oe3A	98	89	N1-89
3qdlD	210	89	N1-89
3txsD	94	89	N1-89
4jzuB	158	89	N1-89
4cicB	153	89	N1-89
5hazA	567	89	N1-89
1f2tA	149	90	N1-90
1kxpD	458	90	N1-90
1wv9A	94	90	N1-90
3io3A	348	90	N1-90
3snyA	97	90	N1-90
4efoA	94	90	N1-90
4eu0A	298	90	N1-90
4hb9A	412	90	N1-90
4iz7B	97	90	N1-90
5d4fA	123	90	N1-90
5d5nA	175	90	N1-90
6geiA	219	90	N1-90
1b9wA	95	91	N1-91
1z8uC	102	91	N1-91
2gagD	99	91	N1-91
2qwwB	154	91	N1-91
3pdgA	98	91	N1-91
4b5oA	200	91	N1-91
4es1A	100	91	N1-91
5cesA	102	91	N1-91
1cy5A	97	92	N1-92
2i9dC	217	92	N1-92
2o4tA	100	92	N1-92
2prsB	284	92	N1-92
2x5hB	97	92	N1-92
3cg6A	146	92	N1-92
3ljxA	288	92	N1-92
3o7vX	124	92	N1-92
3oizA	99	92	N1-92
3qf2A	110	92	N1-92
4a8jE	270	92	N1-92
4hkhG	169	92	N1-92
5fglA	208	92	N1-92
6b9xD	99	92	N1-92
2e12A	101	93	N1-93
2oxoA	103	93	N1-93
3g74D	100	93	N1-93
3qwgB	123	93	N1-93
5afwA	174	93	N1-93
5kuxA	98	93	N1-93
1q08A	99	94	N1-94
1qysA	106	94	N1-94
3f42A	99	94	N1-94
3ip4C	100	94	N1-94
3kp8A	106	94	N1-94
3lhxA	319	94	N1-94
5kzaA	104	94	N1-94
1uadD	99	95	N1-95
3mhsC	99	95	N1-95
3nvoB	264	95	N1-95
4bq6F	251	95	N1-95
2e1fA	103	96	N1-96
2ebbA	101	96	N1-96
2wj5A	101	96	N1-96
6fjyA	250	96	N1-96
2gffA	106	97	N1-97
2pftA	571	97	N1-97
2w7nB	101	97	N1-97
2xskA	110	97	N1-97
3craA	265	97	N1-97
3jvoL	108	97	N1-97
3nkzA	123	97	N1-97
3retA	101	97	N1-97
4bg7A	102	97	N1-97
5h9fI	363	97	N1-97
1j27A	102	98	N1-98
1s98B	107	98	N1-98
1wrdA	103	98	N1-98
2x1dD	357	98	N1-98
3h7hB	106	98	N1-98
3mpcB	103	98	N1-98
4hfkD	105	98	N1-98
4cgrA	216	98	N1-98
5iwhA	117	98	N1-98
1a7jA	290	99	N1-99
1vqoH	171	99	N1-99
2ap3A	199	99	N1-99
3a1fA	186	99	N1-99
3vu9B	213	99	N1-99
5azxB	103	99	N1-99
2hf2A	283	100	N1-100
2x2uA	246	100	N1-100
3dhxB	106	100	N1-100
3eziB	107	100	N1-100
5b8dA	107	100	N1-100
5eurC	136	100	N1-100
1pucA	105	101	N1-101
2eucA	130	101	N1-101
3a9iA	376	101	N1-101
3ie4B	107	101	N1-101
1iujA	106	102	N1-102
1my7B	114	102	N1-102
2bnlE	136	102	N1-102
2wkbD	125	102	N1-102
3thgA	107	102	N1-102
4jnzA	602	102	N1-102
4kvgD	260	102	N1-102
1m2dA	110	103	N1-103
1n8vB	112	103	N1-103
1tuvA	114	103	N1-103
1ws8B	109	103	N1-103
3proD	166	103	N1-103
3v42B	226	103	N1-103
6euwA	163	103	N1-103
1l8dA	112	104	N1-104
1yqhA	109	104	N1-104
2o7aA	124	104	N1-104
3h7cX	383	104	N1-104
1m9zA	111	105	N1-105
1y6zB	263	105	N1-105
2xtyA	217	105	N1-105
3tpdA	440	105	N1-105
4ajyB	118	105	N1-105
4gqmA	118	105	N1-105
1r8gB	372	106	N1-106
1v2zA	111	106	N1-106
2gzsA	278	106	N1-106
2nuhA	118	106	N1-106
2oqbB	117	106	N1-106
2z26B	347	106	N1-106
2zktA	412	106	N1-106
3mk4A	334	106	N1-106
4ag6B	392	106	N1-106
5j4aB	120	106	N1-106
5j7dC	112	106	N1-106
1iarB	207	107	N1-107
2a9iA	113	107	N1-107
2hhzA	150	107	N1-107
2vv6C	119	107	N1-107
3nrwA	117	107	N1-107
3om0A	393	107	N1-107
3q20B	126	107	N1-107
4ay9H	111	107	N1-107
4ic1K	206	107	N1-107
5i4qB	114	107	N1-107
1wwcA	118	108	N1-108
2xfvA	125	108	N1-108
2zxrA	666	108	N1-108
4eo0A	115	108	N1-108
5c6dA	322	108	N1-108
5hsfA	132	108	N1-108
5iu1A	116	108	N1-108
1t92A	116	109	N1-109
1x0tA	120	109	N1-109
2q97T	129	109	N1-109
3etzA	119	109	N1-109
3facD	118	109	N1-109
1ejfB	125	110	N1-110
1u7zA	226	110	N1-110
3cnuA	116	110	N1-110
3rnsA	227	110	N1-110
4a0eB	123	110	N1-110
4bxiA	153	110	N1-110
4c9sC	282	110	N1-110
2dbyA	368	111	N1-111
3h9wA	115	111	N1-111
3rlsA	175	111	N1-111
4inaB	405	111	N1-111
6d0tA	120	111	N1-111
1h4xB	117	112	N1-112
3gx8A	121	112	N1-112
5a35A	120	112	N1-112
1ifrA	121	113	N1-113
2pq7A	220	113	N1-113
3bb6C	127	113	N1-113
3crrA	323	113	N1-113
3ggnB	155	113	N1-113
3l4nA	127	113	N1-113
4k7bA	124	113	N1-113
5fafA	119	113	N1-113
1jmkC	230	114	N1-114
1twfK	120	114	N1-114
2fcjA	119	114	N1-114
3s35X	122	114	N1-114
4kjyA	125	114	N1-114
5aqmB	118	114	N1-114
1o7iA	119	115	N1-115
2f5uA	447	115	N1-115
2fnaA	357	115	N1-115
2hq9A	149	115	N1-115
2v79A	135	115	N1-115
3ivpD	126	115	N1-115
3u21A	127	115	N1-115
5b2pA	1632	115	N1-115
5by5A	146	115	N1-115
2bsyA	278	116	N1-116
2pwwA	127	116	N1-116
3gtzC	124	116	N1-116
1f32A	149	117	N1-117
1wluA	136	117	N1-117
2rldC	121	117	N1-117
3ceuB	210	117	N1-117
3i9yA	276	117	N1-117
3nqnB	158	117	N1-117
4i6xA	131	117	N1-117
4gj4D	126	117	N1-117
5iwzA	401	117	N1-117
6ao9A	192	117	N1-117
1mwwB	128	118	N1-118
1unqA	125	118	N1-118
2j85A	122	118	N1-118
2okuB	131	118	N1-118
2qyaC	124	118	N1-118
2w1rA	123	118	N1-118
3cewD	125	118	N1-118
3f3bA	126	118	N1-118
3mj0A	124	118	N1-118
4joiD	122	118	N1-118
5fu5A	123	118	N1-118
1s9uA	207	119	N1-119
1ud9B	245	119	N1-119
1xteA	154	119	N1-119
1z3eA	132	119	N1-119
2inwB	133	119	N1-119
2o6pB	161	119	N1-119
4e6wA	335	119	N1-119
4gf3A	141	119	N1-119
1dunA	134	120	N1-120
1dvkB	173	120	N1-120
3k63A	126	120	N1-120
3r6aA	144	120	N1-120
5dclB	243	120	N1-120
5hkqI	129	120	N1-120
6f1kA	129	120	N1-120
1maiA	131	121	N1-121
2yh5A	127	121	N1-121
3jv9B	219	121	N1-121
3lw7B	179	121	N1-121
3ubyA	219	121	N1-121
3ushB	129	121	N1-121
5b19B	232	121	N1-121
6c5dA	144	121	N1-121
1jyaB	130	122	N1-122
1wddS	128	122	N1-122
2ewcC	126	122	N1-122
3eeqA	336	122	N1-122
3glvA	143	122	N1-122
3hl6B	225	122	N1-122
3o6uA	128	122	N1-122
3rk1B	237	122	N1-122
5elkA	133	122	N1-122
1p90A	145	123	N1-123
2dstA	131	123	N1-123
2f01B	127	123	N1-123
2f6hX	419	123	N1-123
2it9A	127	123	N1-123
2opeA	128	123	N1-123
3dd7A	135	123	N1-123
3eh1A	751	123	N1-123
3io1A	445	123	N1-123
1zarA	282	124	N1-124
2bdtA	189	124	N1-124
2pihA	151	124	N1-124
2q00B	129	124	N1-124
3do8A	148	124	N1-124
3esiA	129	124	N1-124
3nklA	141	124	N1-124
1a62A	130	125	N1-125
2essA	248	125	N1-125
2obbA	142	125	N1-125
2rdmB	132	125	N1-125
2wb0X	356	125	N1-125
2xevB	129	125	N1-125
3emxB	135	125	N1-125
4fibB	129	125	N1-125
4fwvA	355	125	N1-125
5cm2Z	205	125	N1-125
6bdcA	136	125	N1-125
2eiyC	308	126	N1-126
2xw6C	134	126	N1-126
2xwsA	133	126	N1-126
3oq4A	134	126	N1-126
4g4sP	269	126	N1-126
5cs2A	201	126	N1-126
6b2mA	286	126	N1-126
6bs9C	130	126	N1-126
1oa8B	133	127	N1-127
1xkpC	143	127	N1-127
2ehbD	143	127	N1-127
3butA	136	127	N1-127
3ec6A	139	127	N1-127
3luaA	140	127	N1-127
4iumA	142	127	N1-127
5c5zB	137	127	N1-127
6c1xA	131	127	N1-127
1xo5A	183	128	N1-128
3fzqB	274	128	N1-128
5kdoB	340	128	N1-128
1huwA	191	129	N1-129
1i4dA	224	129	N1-129
1jr7A	311	129	N1-129
1pdoA	135	129	N1-129
3c4rD	151	129	N1-129
3gwrA	144	129	N1-129
3ut4B	134	129	N1-129
4afmA	134	129	N1-129
1u8sA	192	130	N1-130
2rhmA	193	130	N1-130
3hrzA	627	130	N1-130
3lfrB	136	130	N1-130
6cc2A	543	130	N1-130
1ekqA	272	131	N1-131
1t3yA	141	131	N1-131
1xs0C	136	131	N1-131
2ddmB	283	131	N1-131
2v4xA	140	131	N1-131
2wzbA	416	131	N1-131
3b42B	135	131	N1-131
3bgeA	201	131	N1-131
3kxwA	590	131	N1-131
4hceA	152	131	N1-131
2oznB	140	132	N1-132
2pieA	138	132	N1-132
2vbuA	136	132	N1-132
3cypD	138	132	N1-132
3opcB	154	132	N1-132
3qd7X	137	132	N1-132
4flbA	144	132	N1-132
4cllA	475	132	N1-132
1sq9A	397	133	N1-133
2r85B	334	133	N1-133
2v0pB	234	133	N1-133
2yilE	138	133	N1-133
3hbcA	320	133	N1-133
4ic9A	149	133	N1-133
4gt8A	139	133	N1-133
5dcuB	371	133	N1-133
5krtA	153	133	N1-133
6gz8A	138	133	N1-133
1js8B	394	134	N1-134
1qqp1	213	134	N1-134
2i51B	195	134	N1-134
2olmA	140	134	N1-134
2rgqA	144	134	N1-134
2rh0A	157	134	N1-134
2vswB	153	134	N1-134
1hqz7	141	135	N1-135
3dm8A	143	135	N1-135
3eyyB	145	135	N1-135
6cujB	161	135	N1-135
1j24A	143	136	N1-136
1on2B	142	136	N1-136
3canA	182	136	N1-136
3i7mA	140	136	N1-136
4i9xA	215	136	N1-136
5dilB	141	136	N1-136
5gj7A	398	136	N1-136
1gakA	141	137	N1-137
2pa7B	141	137	N1-137
2wy3B	158	137	N1-137
2xlkB	191	137	N1-137
1gmuA	143	138	N1-138
1uebB	184	138	N1-138
2c0nA	203	138	N1-138
2r19A	159	138	N1-138
3aqbA	147	138	N1-138
3f08A	146	138	N1-138
3r2cA	148	138	N1-138
1g60B	260	139	N1-139
1vh5A	148	139	N1-139
2xzeB	146	139	N1-139
3bw6A	144	139	N1-139
3d9nA	145	139	N1-139
3esmA	152	139	N1-139
3f5oF	148	139	N1-139
3fzeA	196	139	N1-139
3g13B	169	139	N1-139
3lw3B	145	139	N1-139
3p9aA	162	139	N1-139
6bzgB	206	139	N1-139
2a1vA	144	140	N1-140
2qkpC	151	140	N1-140
2xppA	145	140	N1-140
3iprE	150	140	N1-140
3qaoA	249	140	N1-140
2pigB	334	141	N1-141
3bqxA	150	141	N1-141
4aikA	151	141	N1-141
4in0A	148	141	N1-141
1cukA	203	142	N1-142
2yfuA	155	142	N1-142
3gzrB	146	142	N1-142
4d7eD	429	142	N1-142
2w3qA	243	143	N1-143
2w3xF	147	143	N1-143
3ck1B	150	143	N1-143
3fdqA	170	143	N1-143
3gygD	289	143	N1-143
3h51B	156	143	N1-143
3h9mA	436	143	N1-143
4fa8A	203	143	N1-143
1vqoP	149	144	N1-144
2e9xE	149	144	N1-144
3df7A	305	144	N1-144
5cs0A	243	144	N1-144
6bwrB	149	144	N1-144
1d8hB	311	145	N1-145
2gb7D	305	145	N1-145
2hx5A	152	145	N1-145
2ox7B	155	145	N1-145
3qw9B	176	145	N1-145
4fflA	363	145	N1-145
1id0A	152	146	N1-146
1sp3A	443	146	N1-146
3kgzB	156	146	N1-146
3p51A	160	146	N1-146
1em9B	154	147	N1-147
1wznA	252	147	N1-147
1zceA	155	147	N1-147
2j6pE	152	147	N1-147
2pt7G	152	147	N1-147
2wcrB	159	147	N1-147
2wuqB	318	147	N1-147
2ygnA	156	147	N1-147
3cbnA	151	147	N1-147
3exzE	154	147	N1-147
4g78A	152	147	N1-147
5fr7B	163	147	N1-147
5ko9A	277	147	N1-147
1nigA	152	148	N1-148
2gmyF	153	148	N1-148
2ynmD	530	148	N1-148
1o6dA	163	149	N1-149
2pcsA	162	149	N1-149
3lmaD	347	149	N1-149
3o5yB	165	149	N1-149
6fdgB	155	149	N1-149
1f9vA	347	150	N1-150
2aplA	157	150	N1-150
2i8tB	167	150	N1-150
2q4xB	221	150	N1-150
2rg8A	165	150	N1-150
3mfbB	157	150	N1-150
3ou2A	218	150	N1-150
5ax6A	492	150	N1-150
1go3M	187	151	N1-151
1vqoR	155	151	N1-151
2geyC	158	151	N1-151
3di5A	168	151	N1-151
3f2zA	159	151	N1-151
4d5tF	160	151	N1-151
1k4nA	192	152	N1-152
1kcfA	258	152	N1-152
1ly1A	181	152	N1-152
2w31A	162	152	N1-152
3lqcA	189	152	N1-152
3tj8B	170	152	N1-152
3tvqA	169	152	N1-152
5i0yA	160	152	N1-152
1rz3A	201	153	N1-153
2wfoA	182	153	N1-153
2yykA	481	153	N1-153
3sbtB	363	153	N1-153
4gouA	518	153	N1-153
5heaB	296	153	N1-153
1am7C	158	154	N1-154
3mseB	180	154	N1-154
4cdjB	164	154	N1-154
6fdlB	160	154	N1-154
1lb6A	160	155	N1-155
2b78A	385	155	N1-155
3fniA	159	155	N1-155
3hpcX	161	155	N1-155
3l51A	161	155	N1-155
3nqoB	189	155	N1-155
3qweA	279	155	N1-155
3votB	425	155	N1-155
5b0nB	224	155	N1-155
5ffpA	172	155	N1-155
1ro7C	259	156	N1-156
1t9iB	163	156	N1-156
1ujcA	161	156	N1-156
2imhB	231	156	N1-156
2zcaA	169	156	N1-156
4dckA	168	156	N1-156
6f04A	399	156	N1-156
6ffaA	167	156	N1-156
2auwB	170	157	N1-157
2d1lB	253	157	N1-157
3g14B	193	157	N1-157
4dvkA	165	157	N1-157
4e0aB	164	157	N1-157
1cr1A	296	158	N1-158
1xjuB	163	158	N1-158
1xmxA	385	158	N1-158
3fhlB	362	158	N1-158
1lr5B	163	159	N1-159
2f1fB	164	159	N1-159
2fulB	177	159	N1-159
2osoA	163	159	N1-159
2pn1A	331	159	N1-159
3igfA	374	159	N1-159
3pivA	164	159	N1-159
1bdfC	235	160	N1-160
1fyeA	229	160	N1-160
1h6yB	170	160	N1-160
2fiwA	172	160	N1-160
3hsyA	376	160	N1-160
3ksuA	262	160	N1-160
5cwhA	172	160	N1-160
1i0rA	169	161	N1-161
1jhjA	171	161	N1-161
2wp7A	168	161	N1-161
3ayhB	203	161	N1-161
3fqmA	177	161	N1-161
3u4gA	337	161	N1-161
4d0qA	169	161	N1-161
5b7wA	169	161	N1-161
1l3lC	234	162	N1-162
1o57B	291	162	N1-162
2nwiF	172	162	N1-162
2ph0A	174	162	N1-162
3e54A	169	162	N1-162
3keyA	185	162	N1-162
5gv0A	168	162	N1-162
5jk0D	363	162	N1-162
1q74D	303	163	N1-163
2jj7A	186	163	N1-163
3k29A	169	163	N1-163
5djoB	174	163	N1-163
5gv3B	169	163	N1-163
3chmA	169	164	N1-164
3douA	191	164	N1-164
3gwiA	170	164	N1-164
3kaeC	242	164	N1-164
3q87B	170	164	N1-164
3uidA	168	164	N1-164
3vhjA	172	164	N1-164
4g3vA	172	164	N1-164
1qcsA	211	165	N1-165
2o70D	174	165	N1-165
4bj0A	176	165	N1-165
1mrzA	293	166	N1-166
2bdrB	175	166	N1-166
3bm1B	183	166	N1-166
3es1A	172	166	N1-166
3k3fA	340	166	N1-166
2dtjA	178	167	N1-167
2ia1A	178	167	N1-167
3e35A	325	167	N1-167
3elfA	349	167	N1-167
3ilvA	634	167	N1-167
2culA	232	168	N1-168
3gfsL	174	168	N1-168
3ha2A	177	168	N1-168
4fgqB	193	168	N1-168
4glkA	172	168	N1-168
5a1nA	175	168	N1-168
5he9A	174	168	N1-168
6chjB	455	168	N1-168
1mgtA	174	169	N1-169
2a35B	215	169	N1-169
2q6kA	283	169	N1-169
3atsA	357	169	N1-169
4dmoA	265	169	N1-169
5gyqA	176	169	N1-169
6hshA	447	169	N1-169
1qftB	175	170	N1-170
2p75B	177	170	N1-170
3a8rB	179	170	N1-170
3bqkA	360	170	N1-170
6fihA	412	170	N1-170
1gu9F	177	171	N1-171
1inlD	296	171	N1-171
1kxoA	184	171	N1-171
3hl1A	317	171	N1-171
5j1nA	175	171	N1-171
2eh3A	179	172	N1-172
2xolB	176	172	N1-172
3l6iA	181	172	N1-172
4gvfB	349	172	N1-172
5fn7B	186	172	N1-172
1gheA	177	173	N1-173
1izmA	184	173	N1-173
1vqoE	178	173	N1-173
2bz1A	196	173	N1-173
1tiqA	180	174	N1-174
2yy8B	201	174	N1-174
1e2kB	331	175	N1-175
1kt6A	183	175	N1-175
2e9xB	185	175	N1-175
2o3iB	405	175	N1-175
3draB	390	175	N1-175
3juiA	182	175	N1-175
3kq0A	192	175	N1-175
5ijjA	192	175	N1-175
1sqwA	188	176	N1-176
2vliB	183	176	N1-176
5ctvA	188	176	N1-176
3a4mA	260	177	N1-177
3tj7D	195	177	N1-177
1v6tA	255	178	N1-178
2hhcA	330	178	N1-178
2qh9A	184	178	N1-178
3c19A	186	178	N1-178
3kebA	224	178	N1-178
3l4eA	206	178	N1-178
4boqA	183	178	N1-178
5j1lD	189	178	N1-178
3mt0A	290	179	N1-179
3qszA	189	179	N1-179
2fm9A	215	180	N1-180
3g5sA	443	180	N1-180
3n3uA	299	180	N1-180
3pywA	203	180	N1-180
5a9hA	194	180	N1-180
5kutA	189	180	N1-180
1jh6B	189	181	N1-181
2ganB	190	181	N1-181
2jh3C	474	181	N1-181
2oixA	186	181	N1-181
3b5oA	244	181	N1-181
3guyC	230	181	N1-181
3jygD	188	181	N1-181
3pn3B	193	181	N1-181
3r90F	188	181	N1-181
3shoB	187	181	N1-181
2vs7A	199	182	N1-182
3e4vA	186	182	N1-182
3tfgB	189	182	N1-182
5hzdA	512	182	N1-182
1qkrA	188	183	N1-183
2f7vA	369	183	N1-183
3sj5B	188	183	N1-183
4fhrA	187	183	N1-183
2qdfA	335	184	N1-184
3a35A	190	184	N1-184
3n79A	192	184	N1-184
2ou6A	190	185	N1-185
5bvlA	194	185	N1-185
5flhB	192	185	N1-185
6ffvA	207	185	N1-185
1u7bA	261	186	N1-186
1wv3A	238	186	N1-186
2d5mA	190	186	N1-186
2p14A	192	186	N1-186
1f0lB	535	187	N1-187
1fjhB	257	187	N1-187
1vhzA	198	187	N1-187
2hjeA	221	187	N1-187
2o7tA	199	187	N1-187
3aehB	308	187	N1-187
3fcmB	197	187	N1-187
3g2eA	194	187	N1-187
3m4wD	295	187	N1-187
1xm7B	195	188	N1-188
2bbrA	195	188	N1-188
2e8bA	201	188	N1-188
2q5cA	196	188	N1-188
3dcmX	192	188	N1-188
5dkxA	951	188	N1-188
1jtvA	327	190	N1-190
1qo0D	196	190	N1-190
2dejA	350	190	N1-190
1e5kA	201	191	N1-191
2nwrB	267	191	N1-191
3fxaD	201	191	N1-191
3hufC	325	191	N1-191
1iapA	211	192	N1-192
3kevA	199	192	N1-192
5cuoB	202	192	N1-192
5fmoS	213	192	N1-192
1hh8A	213	193	N1-193
1m55A	197	193	N1-193
1ui0A	205	193	N1-193
2gs5A	198	193	N1-193
2r2aB	199	193	N1-193
4gxbA	280	193	N1-193
4c47A	207	193	N1-193
2dxuA	235	194	N1-194
3mcwB	198	194	N1-194
3ngwA	208	194	N1-194
4dkwC	211	194	N1-194
2gtiA	370	195	N1-195
2yv5A	302	195	N1-195
3e05B	204	195	N1-195
5axmA	251	195	N1-195
5c8aC	206	195	N1-195
6g85A	374	195	N1-195
2fpnA	216	196	N1-196
3h2bB	203	196	N1-196
5cwgA	210	196	N1-196
2w1jB	212	197	N1-197
3d1cA	369	197	N1-197
3grzB	205	197	N1-197
3kbgA	213	197	N1-197
3lqkA	201	197	N1-197
4fleA	202	197	N1-197
2nwhA	317	198	N1-198
3gw4B	203	198	N1-198
3rf0B	209	198	N1-198
3shgA	205	198	N1-198
3ur8B	323	199	N1-199
4j7qA	333	199	N1-199
4b46A	395	199	N1-199
1olzB	663	200	N1-200
3e03A	274	200	N1-200
4ebyA	212	200	N1-200
5h9fA	502	200	N1-200
1yleA	342	201	N1-201
3bpkB	206	202	N1-202
1mr7A	209	203	N1-203
4fp4A	285	203	N1-203
4bvxA	215	203	N1-203
4jvcA	216	203	N1-203
5fydB	263	203	N1-203
2oqzA	223	204	N1-204
3g4nB	470	204	N1-204
3m0fB	213	204	N1-204
3nksA	477	204	N1-204
3rd5A	291	204	N1-204
3smvA	240	204	N1-204
6g1pA	350	204	N1-204
1vajA	214	205	N1-205
3gohA	315	205	N1-205
3jsyB	213	205	N1-205
4b2fA	214	205	N1-205
2opwA	291	206	N1-206
2v82A	212	206	N1-206
3bamA	213	206	N1-206
3tg2A	223	206	N1-206
5j3tB	242	206	N1-206
1dbhA	354	207	N1-207
1na6A	404	207	N1-207
2rg4A	216	207	N1-207
3qtaA	233	207	N1-207
1gveB	327	208	N1-208
1lrzA	426	208	N1-208
3frhA	253	208	N1-208
3lsjA	220	208	N1-208
1gk9A	260	209	N1-209
1rtwB	220	209	N1-209
1vhtB	218	209	N1-209
1ro2A	216	210	N1-210
3da8B	215	210	N1-210
3e7qB	215	210	N1-210
3mzoA	216	210	N1-210
5kkuC	300	210	N1-210
1twdA	256	211	N1-211
2z84A	218	211	N1-211
3oh8A	516	211	N1-211
3w0kB	330	211	N1-211
5hgzA	243	212	N1-212
1fo8A	343	213	N1-213
1k3xA	262	213	N1-213
5g3yA	226	213	N1-213
1z0xB	220	214	N1-214
2yn0A	271	214	N1-214
3a1jB	281	214	N1-214
5ax7A	348	214	N1-214
5gngB	223	214	N1-214
3k94A	223	215	N1-215
3otdA	269	215	N1-215
5jpoD	220	215	N1-215
1qg8A	255	216	N1-216
1rz4A	226	216	N1-216
2fbqA	235	216	N1-216
2o8lA	274	216	N1-216
3h2sB	224	216	N1-216
3m4rA	222	216	N1-216
4d79B	276	216	N1-216
5jsiA	220	216	N1-216
2bo9B	222	217	N1-217
2nyvA	222	217	N1-217
3cddE	361	217	N1-217
5csrB	226	217	N1-217
5ewoA	228	217	N1-217
1w66A	232	218	N1-218
4czgA	348	218	N1-218
6h96B	226	218	N1-218
3lxzC	229	219	N1-219
4g7nA	225	219	N1-219
6is0A	496	219	N1-219
1dc1B	323	220	N1-220
5imuA	227	220	N1-220
1n3lA	372	221	N1-221
2y66A	445	221	N1-221
6h40A	231	221	N1-221
2nlrA	234	222	N1-222
2o8pA	227	222	N1-222
3qhqA	229	222	N1-222
3vrhA	310	222	N1-222
1nzjA	298	223	N1-223
3g02B	408	223	N1-223
4exjA	238	223	N1-223
5k4bA	368	223	N1-223
2fdrA	229	224	N1-224
3qsjA	232	224	N1-224
1tzpB	255	225	N1-225
2zd7A	264	225	N1-225
3c0wA	235	225	N1-225
2ze7A	253	226	N1-226
4ev1A	252	226	N1-226
3gkjA	232	227	N1-227
5b6dA	325	227	N1-227
2feaA	236	228	N1-228
3p42C	236	228	N1-228
3uoaB	390	228	N1-228
4j5tA	811	228	N1-228
4cnnA	252	228	N1-228
2asbA	251	229	N1-229
3gocB	237	229	N1-229
3sy1A	245	229	N1-229
1u02A	239	230	N1-230
2a7kD	250	230	N1-230
2cwsA	237	230	N1-230
2hcfA	234	230	N1-230
3js6A	355	230	N1-230
3o0qB	644	230	N1-230
5jeqA	236	230	N1-230
2wurA	238	231	N1-231
3bs4A	260	231	N1-231
3tjmA	283	231	N1-231
1ko7A	314	232	N1-232
1sqsB	242	232	N1-232
3cgxA	242	232	N1-232
3kewA	241	232	N1-232
4iikA	319	232	N1-232
3biyA	380	233	N1-233
3ddeB	239	233	N1-233
3q8dB	242	233	N1-233
3qnmA	240	233	N1-233
4hdoA	322	233	N1-233
5cl8A	241	233	N1-233
2c36A	285	234	N1-234
5cwiA	250	234	N1-234
5h0jA	244	234	N1-234
1gttC	429	235	N1-235
3kfwX	247	235	N1-235
3lo8A	311	235	N1-235
3lsnA	304	235	N1-235
1oi7A	288	236	N1-236
3oh3A	641	236	N1-236
4jbuA	298	236	N1-236
4iloB	257	236	N1-236
6fjyB	312	236	N1-236
3na7A	256	237	N1-237
4eh1A	243	237	N1-237
5jelA	242	237	N1-237
3mbrX	243	238	N1-238
1jy1A	464	239	N1-239
2gj4A	824	239	N1-239
3t4lB	270	239	N1-239
4cruA	258	239	N1-239
5gkeA	252	240	N1-240
6fx6A	253	240	N1-240
1b5eA	246	241	N1-241
3k1zA	263	241	N1-241
3v5rB	505	241	N1-241
5jqnA	266	241	N1-241
2y6uA	398	242	N1-242
3rq4A	247	242	N1-242
2zosB	249	243	N1-243
3gneB	252	243	N1-243
3isaA	254	243	N1-243
4fzlB	247	243	N1-243
5b4bB	248	243	N1-243
1otkA	249	244	N1-244
2aegC	268	244	N1-244
3ayvD	254	244	N1-244
3f1lB	252	244	N1-244
3gg7A	254	244	N1-244
3gwcF	258	244	N1-244
4evwB	255	244	N1-244
1qq5A	253	245	N1-245
1n7vA	555	246	N1-246
1zvtA	256	246	N1-246
3k6mC	481	246	N1-246
4dziA	423	246	N1-246
2qy6A	257	247	N1-247
3ck6E	252	247	N1-247
3qy7A	262	247	N1-247
4e40A	252	247	N1-247
6c29B	257	247	N1-247
1wa5C	960	248	N1-248
2qv5B	261	248	N1-248
2ztbB	252	248	N1-248
4a29A	258	248	N1-248
1zymA	258	249	N1-249
2p17A	277	249	N1-249
3lufB	259	249	N1-249
6ba9A	263	249	N1-249
1i36B	264	250	N1-250
2qv6B	268	250	N1-250
5ffgB	257	250	N1-250
1p1xB	260	251	N1-251
6h9hB	266	251	N1-251
1sg4C	260	252	N1-252
1w8sF	263	252	N1-252
1yi9A	309	252	N1-252
2etbA	256	252	N1-252
3l1wD	257	252	N1-252
4fbjA	261	253	N1-253
5agiA	261	253	N1-253
6ae9A	260	253	N1-253
2a8yD	270	254	N1-254
3lhoA	267	254	N1-254
3lkeC	263	254	N1-254
4d8bA	261	254	N1-254
4kt6C	259	254	N1-254
6dg4A	263	254	N1-254
3rrwB	268	255	N1-255
1c3cA	429	256	N1-256
1kcmA	270	256	N1-256
1kzqA	289	256	N1-256
2vwsA	267	256	N1-256
3hi0B	508	256	N1-256
1zs9A	261	257	N1-257
3adrB	261	257	N1-257
5ft0B	281	257	N1-257
1a5tA	334	258	N1-258
2mprB	427	258	N1-258
2q0tA	263	258	N1-258
1bg6A	359	259	N1-259
3fs8B	273	259	N1-259
3p0kA	266	259	N1-259
3tdsE	268	259	N1-259
4ehuB	276	259	N1-259
3bm3B	272	260	N1-260
1lucA	355	261	N1-261
3g91A	265	261	N1-261
4ci9A	455	261	N1-261
1fkmA	396	262	N1-262
1epuA	591	263	N1-263
3phhA	269	263	N1-263
4fwwA	527	263	N1-263
1nqkA	381	264	N1-264
3cjpB	272	264	N1-264
3napA	271	264	N1-264
3tahB	272	264	N1-264
3v48B	268	264	N1-264
4gc3A	284	264	N1-264
4hd1A	294	264	N1-264
4b2oA	286	264	N1-264
3fpfB	298	265	N1-265
1zbpA	273	267	N1-267
2xapC	761	267	N1-267
3d19A	283	267	N1-267
3eglB	277	267	N1-267
3q1xA	313	267	N1-267
5c8zB	284	267	N1-267
6cibE	377	267	N1-267
1uekA	275	268	N1-268
2i7xA	717	268	N1-268
5g2cA	275	268	N1-268
5g2dA	275	268	N1-268
2jhpA	644	269	N1-269
3znvA	275	269	N1-269
2felB	359	270	N1-270
3qyfB	324	270	N1-270
4cs4A	274	270	N1-270
1ls1A	295	271	N1-271
3qhyB	282	271	N1-271
1rkqB	282	272	N1-272
2p0lA	288	272	N1-272
1gvnB	287	273	N1-273
2qb7B	397	273	N1-273
2xj4A	286	273	N1-273
3i7jB	280	273	N1-273
5a62A	277	273	N1-273
3dx5A	286	274	N1-274
3rotB	297	274	N1-274
2eplX	627	275	N1-275
4f3vA	282	275	N1-275
2ahuB	531	276	N1-276
3gu3B	284	276	N1-276
3u2gA	286	276	N1-276
1tkjA	284	277	N1-277
2y8dA	306	277	N1-277
2vhaA	287	278	N1-278
3hp7A	291	278	N1-278
3q1cA	360	278	N1-278
4d9iA	398	278	N1-278
6et0B	283	278	N1-278
3db2B	354	279	N1-279
3e48A	289	279	N1-279
3lhlA	287	279	N1-279
4j73A	301	279	N1-279
2yysB	286	280	N1-280
4bluA	289	280	N1-280
1sr8A	298	282	N1-282
1xgkA	352	283	N1-283
1zbsA	291	283	N1-283
2yn5A	288	283	N1-283
3irsA	291	283	N1-283
3l49D	291	283	N1-283
1iuqA	367	284	N1-284
1k8kD	300	284	N1-284
1wiwA	290	284	N1-284
1h80B	464	285	N1-285
3dupA	300	285	N1-285
5i20D	298	285	N1-285
1vzyB	291	286	N1-286
3c8zB	414	286	N1-286
5azbA	300	287	N1-287
1k8kC	372	288	N1-288
2yb1A	292	288	N1-288
3g5bA	405	288	N1-288
1onwA	390	289	N1-289
2cirA	297	289	N1-289
3covA	301	289	N1-289
3dxlA	303	289	N1-289
3hpyB	309	289	N1-289
3vk8B	295	289	N1-289
4do7A	303	289	N1-289
1lc0A	294	290	N1-290
2qr4B	587	290	N1-290
3b4uB	294	290	N1-290
3vb0C	294	290	N1-290
1rtqA	299	291	N1-291
2rinB	298	291	N1-291
1yw4A	341	292	N1-292
3hrdG	296	292	N1-292
6fttB	388	292	N1-292
1okcA	297	293	N1-293
1wlgA	299	293	N1-293
2xioA	301	293	N1-293
5cr6D	471	293	N1-293
2v03A	303	294	N1-294
2z2nA	299	294	N1-294
1pn0D	665	295	N1-295
2ch5C	347	295	N1-295
4di9A	303	295	N1-295
2vk2A	306	297	N1-297
3tm4A	373	297	N1-297
1mj5A	302	298	N1-298
3r5tA	305	298	N1-298
2vw8A	303	299	N1-299
3fokJ	307	299	N1-299
5jufA	310	299	N1-299
1izcA	339	300	N1-300
1jlyA	304	300	N1-300
2dskA	311	300	N1-300
3dvoA	338	300	N1-300
4i71A	330	300	N1-300
1rzhM	307	301	N1-301
2awiB	317	301	N1-301
5c1fB	310	301	N1-301
2izrA	330	302	N1-302
3dz1A	313	302	N1-302
3kd6A	313	302	N1-302
4dcmA	375	302	N1-302
4inoB	334	302	N1-302
3vsjB	312	303	N1-303
5ayvB	309	303	N1-303
2wefA	311	304	N1-304
3cl6B	308	304	N1-304
3dxiB	320	304	N1-304
3ij6D	312	304	N1-304
3pe7A	388	304	N1-304
2i3oC	516	306	N1-306
2qcvA	332	306	N1-306
3c3dC	311	306	N1-306
3ge3B	327	306	N1-306
3vwaA	560	306	N1-306
1lmlA	478	308	N1-308
2cb2E	318	308	N1-308
4ascA	315	308	N1-308
4euuB	319	309	N1-309
6b7pB	383	309	N1-309
3ie7A	320	310	N1-310
3nehB	318	310	N1-310
1wy5B	317	311	N1-311
3aofB	317	311	N1-311
3iuzA	340	311	N1-311
3oajA	335	312	N1-312
2rccA	346	313	N1-313
3vglA	321	313	N1-313
4g0aD	317	313	N1-313
4euoA	320	314	N1-314
1e6uA	321	316	N1-316
4e9xC	339	317	N1-317
5kf9A	328	317	N1-317
1lzlA	323	318	N1-318
4hvkA	382	318	N1-318
4bgbA	325	318	N1-318
4kf9A	329	319	N1-319
3ckmA	327	320	N1-320
3k40B	475	321	N1-321
4chiA	332	321	N1-321
1r6dA	337	322	N1-322
2oztA	332	322	N1-322
2zdsE	340	322	N1-322
2bbdA	350	323	N1-323
2v7kA	361	323	N1-323
2rjoA	332	324	N1-324
3d1rA	337	324	N1-324
3jsaA	328	324	N1-324
3pu5A	333	324	N1-324
2ivnA	330	325	N1-325
5afoA	362	326	N1-326
2ppvA	332	327	N1-327
4bx8B	607	327	N1-327
2zwsA	646	328	N1-328
1tv8A	340	329	N1-329
3gonA	335	329	N1-329
3ip3G	337	329	N1-329
3n17A	333	329	N1-329
4j7oA	367	329	N1-329
3cwcB	383	331	N1-331
3tbdA	338	331	N1-331
5et1B	353	331	N1-331
2wjnC	336	332	N1-332
3fj1A	344	332	N1-332
3dsdA	349	333	N1-333
2pefA	373	334	N1-334
3ig3A	627	334	N1-334
6fqcA	403	334	N1-334
3floA	460	335	N1-335
3c4aA	381	337	N1-337
3fbgB	346	337	N1-337
1mxrA	375	339	N1-339
3zh9B	347	339	N1-339
1nszA	347	341	N1-341
1x7dA	350	341	N1-341
2nrjA	346	341	N1-341
3t6sA	357	342	N1-342
4kqiA	356	342	N1-342
5c2iB	468	342	N1-342
2ra8A	362	343	N1-343
3fgrB	357	344	N1-344
3m2tA	359	344	N1-344
4a6dA	353	347	N1-347
1xipA	388	348	N1-348
3hutA	358	348	N1-348
1c1dA	355	349	N1-349
4iglD	690	349	N1-349
1gp6A	356	350	N1-350
2nzxC	371	350	N1-350
3w4tA	461	351	N1-351
1fnnB	389	353	N1-353
1vprA	374	353	N1-353
4e9sA	489	353	N1-353
1gpjA	404	355	N1-355
1wvgB	359	355	N1-355
2pocB	367	355	N1-355
2hb0A	369	356	N1-356
3w1eA	360	356	N1-356
1lc5A	364	357	N1-357
4aukA	375	357	N1-357
1m1zB	513	358	N1-358
3cl5A	377	358	N1-358
3nytA	367	359	N1-359
2rb7A	364	360	N1-360
3iarA	367	361	N1-361
6gmcA	368	362	N1-362
4brcB	368	363	N1-363
2zwaB	695	364	N1-364
3s9jA	369	365	N1-365
5g1wE	372	365	N1-365
5a8jA	373	366	N1-366
6cv7A	377	366	N1-366
1hz4A	373	368	N1-368
1u5uB	374	368	N1-368
5fmoL	374	368	N1-368
3ju7B	377	370	N1-370
2icsA	379	371	N1-371
6fhoA	399	371	N1-371
4f1vA	381	372	N1-372
4gxwA	380	372	N1-372
1musA	477	373	N1-373
3dmgA	381	373	N1-373
3m6zB	380	373	N1-373
3o3mB	385	373	N1-373
3gd6A	391	374	N1-374
1sazA	381	375	N1-375
2gdqB	382	375	N1-375
4i6yA	428	376	N1-376
6fgcA	419	376	N1-376
3slrA	387	378	N1-378
3c96A	410	379	N1-379
3i45A	387	379	N1-379
1qyiA	384	380	N1-380
2bo4E	397	381	N1-381
3fayA	387	381	N1-381
3okpA	394	381	N1-381
4jp0A	385	381	N1-381
5j53A	494	382	N1-382
4ei7B	389	383	N1-383
5ewuA	388	383	N1-383
5kc8A	429	383	N1-383
1eu1A	780	385	N1-385
2gf3A	389	385	N1-385
3eafA	391	385	N1-385
4dmgB	393	385	N1-385
4cu4A	706	385	N1-385
5br4B	391	385	N1-385
1r6xA	395	386	N1-386
2olnA	397	387	N1-387
3v5cC	392	387	N1-387
4dnhA	396	387	N1-387
4do4A	400	387	N1-387
4fz2B	395	387	N1-387
3s44A	399	388	N1-388
3go2A	409	389	N1-389
3t2cA	407	389	N1-389
5cgqB	397	391	N1-391
2qhfA	407	392	N1-392
3oy2B	413	392	N1-392
3s2jA	400	393	N1-393
1v7wA	807	394	N1-394
5er9B	400	394	N1-394
6f8aB	400	395	N1-395
4kppA	405	396	N1-396
4bjzA	424	397	N1-397
3sdbA	680	402	N1-402
1t08A	519	404	N1-404
5fb4A	605	410	N1-410
2a5hD	416	412	N1-412
2zblA	421	412	N1-412
3hkaB	427	413	N1-413
4eogA	480	413	N1-413
5k2xA	420	414	N1-414
2xsaA	447	416	N1-416
5hmqE	637	417	N1-417
1jdcA	429	418	N1-418
2biiA	424	418	N1-418
3m0mD	438	421	N1-421
3sx6A	437	421	N1-421
3amiA	445	424	N1-424
3k1tA	432	424	N1-424
1dp4A	435	425	N1-425
3mkhD	438	427	N1-427
2jaeB	489	430	N1-430
5a61A	435	430	N1-430
5c5hA	453	431	N1-431
4fxqA	460	433	N1-433
2akzA	439	435	N1-435
2hxtA	441	435	N1-435
3giaA	444	435	N1-435
4c2fA	446	435	N1-435
1x3lA	440	436	N1-436
3fefD	450	436	N1-436
3uplB	446	437	N1-437
5iyzA	451	437	N1-437
4j27B	450	438	N1-438
2bmoA	447	439	N1-439
1q15C	503	441	N1-441
3dwoX	451	444	N1-444
6a8mA	461	445	N1-445
1k1xB	659	446	N1-446
5azpA	455	446	N1-446
5ipyB	453	447	N1-447
1xkwA	665	448	N1-448
1b25C	619	453	N1-453
2nx9A	464	454	N1-454
2ij2A	470	455	N1-455
3lwtX	505	457	N1-457
4fvmA	910	467	N1-467
2q66A	525	468	N1-468
5ilbA	474	469	N1-469
4gwgA	484	471	N1-471
3h6eB	482	473	N1-473
3pf7A	481	477	N1-477
4exkA	487	478	N1-478
5ejrA	507	478	N1-478
2uytA	489	480	N1-480
3u7qC	492	480	N1-480
4k70B	500	483	N1-483
3lgdA	508	484	N1-484
2iidB	498	486	N1-486
2xfrA	535	489	N1-489
3ge3A	500	492	N1-492
4gjrA	499	492	N1-492
5i62A	534	492	N1-492
3ll3B	504	493	N1-493
4ikvA	507	493	N1-493
4c12A	501	493	N1-493
6fw0B	520	496	N1-496
5h06B	640	499	N1-499
2j4dB	525	500	N1-500
5ereA	568	501	N1-501
3i8bA	515	507	N1-507
6g44C	520	508	N1-508
4djaA	518	513	N1-513
1zsqA	528	516	N1-516
6f91A	764	517	N1-517
1ju2A	536	521	N1-521
2oajA	902	522	N1-522
2yeqB	527	522	N1-522
1hdhB	536	527	N1-527
4hstB	543	535	N1-535
2bibA	547	540	N1-540
3l0qA	554	544	N1-544
2uz1A	563	555	N1-555
3hkwC	581	566	N1-566
5cd6C	580	573	N1-573
3i2kA	587	575	N1-575
3ziuB	637	575	N1-575
3bb0A	609	579	N1-579
2o7iA	592	585	N1-585
4fgmA	597	587	N1-587
4d6gA	599	587	N1-587
2x3jA	620	588	N1-588
3a9sA	595	590	N1-590
2d0oC	610	604	N1-604
1i7dA	659	620	N1-620
4aeeB	696	655	N1-655
3ig5A	692	673	N1-673
5b68A	714	706	N1-706
3n75D	715	711	N1-711
1cs0G	1073	716	N1-716
4a5sA	740	728	N1-728
3bzcA	785	730	N1-730
1w7cA	747	738	N1-738
3nvwL	756	745	N1-745
4ii2A	1001	752	N1-752
6gszA	870	820	N1-820
2vccA	891	886	N1-886
4fkeA	909	903	N1-903
5a57A	1117	1024	N1-1024
5h3zB	1122	1114	N1-1114
